# Spacer acquisition in type VI CRISPR-Cas systems associated with reverse transcriptase-Cas1 fusion proteins

**DOI:** 10.1101/2024.03.12.584598

**Authors:** María Dolores Molina-Sánchez, Francisco Martínez-Abarca, Vicenta Millán Casamayor, Mario Rodríguez Mestre, Nicolás Toro

**Affiliations:** Department of Soil and Plant Microbiology, Estación Experimental del Zaidín, Consejo Superior de Investigaciones Científicas, Structure, Dynamics and Function of Rhizobacterial Genomes, Grupo de Ecología Genética de la Rizosfera, C/Profesor Albareda 1, 18008, Granada, Spain

**Keywords:** Cas2, Cas13, CorA, RT-Cas1, spacer acquisition, type VI-A, type VI-B1

## Abstract

In prokaryotes, CRISPR-Cas systems store memories of past infections in the form of spacers integrated into CRISPR arrays. When associated with type III CRISPR-Cas systems, Reverse transcriptase-Cas1 fusion proteins (RT-Cas1) enable these defense systems to acquire spacers from RNA sources. However, despite the specific targeting of RNA by the Cas13-containing type VI CRISPR-Cas systems, there is no evidence of RNA-origin spacer acquisition. Using computational analyses, we recently reported the association of RT-Cas1 fusion proteins with type VI-A systems. In this study, we found that RT-Cas1 fusion proteins were also associated with complete type VI-B systems in bacteria from gut metagenomes, constituting a variant system that harbors a linked CorA-encoding locus in addition to the CRISPR array and adaptation RT-Cas1/Cas2 module. By combining *in vitro* and *in vivo* experiments, we demonstrated that type VI RT-CRISPR systems are functional for spacer acquisition and CRISPR array processing, and that the associated RT enables spacer acquisition from RNA molecules, thus demonstrating that the system is capable of functioning independently of other in-*trans* systems. These findings highlight the importance of RTs in RNA-targeting CRISPR-Cas systems, suggesting a potential defense mechanism against RNA-based invaders in specific environments.
