## Supplementary material for "Spacer acquisition in type VI CRISPR-Cas systems associated with reverse transcriptase-Cas1 fusion proteins": Table S1

### Sheet: Table S1
Table S1: Type VI CRISPR Cas Systems described in this work
Node	Type VI System	ID systema	Source/Genomea	Nucleotide ID	contig size (bp)	Operon distributionb	RT/Cas1 type	RT/Cas1 accession number	RT_Cas1 Length (aa)	RT5 motif	Cas2 accession number	Cas2 Length (aa)	Cas13 accession number	Cas13 Length (aa)	corA-like	Array (n)	Nº repeats	DR Sequencec	Spacer size (nt)c
14	cas13a	Rk	Rhodovulum kholense DSM 19783	NZ_QAYC01000027.1	25221	A1 (-), cas13a (-), A2 (+), rt_cas1 (+), cas2 (+)	RT_Cas1	WP_108028906.1	656	FADD	WP_108028907.1	91	WP_108028905.1	1396	-	2	4/5	GTTCTGCATGACGGTCTTTCTGACGACCGCCTGAGAC/GTTCTGCATGACCGCTTTTCTGATAGCGGCCTGAGAC	30/29-38
13	cas13a		Rhodovulum sp. MB263	NZ_CP020384.1	3860570	A1 (-), cas13a (-), A2 (+), rt-cas1 (+), cas2 (+)	RT_Cas1	WP_080615428.1	620	FADD	WP_080615428.1	91	WP_080615427.1	1400	-	2	3/2	GTTCTGCATGACGGTCTTTCTGACGACCGCCTGAGAC/GTTCTGCATGACCGCTTTTCTGACAGCGGCCTGAGAC	29-33/30
11	cas13a		Rhizobium deserti SPY-1	NZ_SMTL01000009.1	131140	cas2 (-), rt-cas1 (-), A (-), cas13a (-)	RT_Cas1	WP_133318296.1	658	FADD	WP_133318295.1	146	WP_133318297.1	1423	-	1	6	GGTTCAGTCCGCTGTGAAAGAAGCGGTCATGCTGAAC	30-32
12	cas13a		Rhizobium FKY42	NZ_STGA01000016.1	121840	A1 (+), cas2 (-), rt-cas1 (-), A2 (+), cas13a (-)	RT_Cas1	WP_137134456	658	FADD	WP_137134455.1	96	WP_137134457.1	1416	-	2	7/5	GTTCGGAACGACGGCCATTTTGACGGCCGACTGCACC/GTTCGGCACGAGGGCCATTTTGAAGGCCCACTGCACC	31-41/30-33
43	cas13a		Lachnospiraceae bacterium NK4A144	NZ_AUJT01000030.1	458278	cas1 (+), cas2 (+), A1 (+), cas13a (+),---, A2 (+)	Cas1	WP_027114338.1	332	-	WP_044982681.1	94	WP_027114339.1	1334	-	2	7/3	GTTTTGAGAATAGCCCGACATAGAGGGCAATAGAC/GTTATGAAAACAGCCCGACATAGAGGGCAATAGAC	32-39/36-37
39	cas13a		Lachnospiraceae bacterium NE2001	NZ_FOEK01000016.1	90159	cas13a (+), cas1 (+), cas2 (+), A (+)	Cas1	WP_089928019.1	345	-	WP_089928054.1	95	WP_089928016.1	1387	-	1	10	GTTAAAAGAAAACAGCCCGACATAGCGGGCAATAAC	32-36
37	cas13a		Blautia sp. Marseille‐P2398	NZ_LT546010.1	2409866	cas2 (-), cas1 (-), A (-), cas13a (-)	Cas1	WP_062808097.1	333	-	WP_062808329.1	104	WP_062808098.1	1276	-	1	16	GTTATTTCCCGTTATCTTGGGATGTTCTCATTAGAT	33-41
49	cas13a	Er	former [Eubacterium] rectale AF25‐15 - current Agathobacter rectalis	NZ_QRUJ01000006.1	200742	A1 (+), cas13a (+), cas2 (+), rt_cas1 (+), A2 (+)	RT_Cas1	WP_118003845.1	631	FSDN	WP_117482614.1	86	WP_118003838.1	1412	-	2	6/6	GTGAAAGTAGCCCGATATAGAGGGCAATAAC/GTGAATACAGCTCGATATAGTGAGCAATAAG	36-42/37-43
35	cas13a		[Eubacterium] rectale AF19‐3AC	NZ_QRWK01000025.1	27513	cas13a (+), cas2 (+), rt-cas1 (+), A (+)	RT, cas1	WP_117998320.1/WP_117998323.1	564 *	ND	WP_117998317.1	86	WP_117998314.1	1268	-	1	8	GTGAAAATAGCCCGATATAGAGGGCAATAAC	35-44
45	cas13a		Drancourtella sp. An57	NZ_NFHY01000010.1	151943	cas13a (+), cas2 (+), rt-cas1 (+), A (+)	RT,cas1	WP_087253220.1/WP_087253222.1	631 *	FADN	WP_087253218.1	86	WP_087253216.1	1369	-	1	6	GTGAGAAAAGCCCGATATAGAGGGCAATCAC	38-63
46	cas13a	CH	Eubacteriaceae bacterium CHKCI004	NZ_FCNR01000048.1	142398	A1 (+), cas2 (+), rt-cas1 (+), A2 (+), cas13a (+)	RT_Cas1	WP_090127495.1	635	FGDN	WP_090127494.1	86	WP_090127496.1	1373	-	2	4/4	GTAGATAGCCCGATATAGAGGGCAATAAAC	34-43/34-40
40	cas13a		Butyrivibrio sp. YAB3001	NZ_FOKR01000002.1	855154	cas13a (+), A (+), cas1 (+), cas2 (+)	Cas1	WP_081903028.1	348	-	WP_081903027.1	86	WP_092321585.1	1343	-	3	8/11/3	GTTAATGAAAAAAGCCCGACATAGCGGGCAATCATT	31-36
121	cas13b	Hm	human metagenome genome assembly	ENA|OJAW01002410|OJAW01002410.1	9382	corA (-), cas2 (-), rt-cas1 (-), A (+), cas13b (+)	RT_Cas1	-	750	YADD	-	96	-	1172	Yes	1	9	GTTTTAGAAGCCTACATTTGAGTAGGTATGGAAAC	31-36
123	cas13b	Pm	Murine gut/Palleniella muris strain NM73_A23	SRZC01000020	80860	A (+), rt-cas1 (+), cas2 (+), corA (-), cas13b (-)	RT_Cas1	TGX81008.1	750	YADD	TGX81009.1	99	TGX81011.1	1265	Yes	1	13	GTTGTAGAAGCCTACATTTGAGTAGGTATGACAAC	31-37
122	cas13b	Ds	American cockroach gut/Dysgonomonas sp. 511	NZ_QVMQ01000048	10801	cas1 (+), cas2 (+), A (+), corA (-), cas13a (+)	RT_Cas1	WP_163274210	756	YADD	WP_163274211.1	97	WP_163274213.1	1172	Yes	1	14	GTTGTAGAAGCTCTCACTTTGGAGGGTATGACAAC	31-37
124	cas13b	Hm-124	human metagenome genome assembly	ENA|OIXQ01000489|OIXQ01000489.1	18297	A(+), rt-cas1 (-), cas13b (+)	RT_Cas1	-	737	YSDD	-	ND	-	1141		1	>3	GTTGCAGAAGCCCACATTTGAGTGGGTATGACAAC	32-33
125	cas13b	Hm-125	human metagenome genome assembly	ENA|OIYP01002508|OIYP01002508.1	7086	cas13b (-), rt-cas1 (+)	RT_Cas1	-	738	YSDD	-	ND	-	1128		ND
126	cas13b	Hm-126	human metagenome genome assembly	ENA|OQWM01007190|OQWM01007190.1	6636	cas13b (-)	ND					ND	-	1180		ND
127	cas13b	Hm-127	human metagenome genome assembly	ENA|ODKV01002861|ODKV01002861.1	15137	cas2 (-), A (+), rt-cas1 (-), cas13b (+)	RT_Cas1	-	728	YSDD	-	105	-	1209	No	1	4	GTTGCTAACGCCCTCACATGAGAGGGTATGACAAC	33-35
128	cas13b	Hm-128	human metagenome genome assembly	ENA|OWHX01000568|OWHX01000568.1	19999	cas13b (-), rt-cas1 (+), A (+), cas2 (+)	RT_Cas1	-	728	YSDD	-	105	-	1215	No	1	10	GTTGCTAACGCCCTCACATGAGAGGGTATGACAAC	32-38
a In bold Systems funcionally studied
b Distribution and orientation of different genes within the CRISPR-Cas locus. A: array
c A slash (/) indicates characteristics of different arrays present
* Frame-shift corrected
			Rhodovulum kholense strain DSM 19783
