## Supplementary material for "Spacer acquisition in type VI CRISPR-Cas systems associated with reverse transcriptase-Cas1 fusion proteins": Table S2

### Sheet: Table S2
Table S2: List of plasmids used
Plasmid name	Description	Reference
pMal-Flag-439	pMal-Flag derivative containing RTCas1-439 from Vibrio vulnificus YJ016 as a BglII fragment.	González-Delgado et al., 2019
pMAL_Rk_RT-Cas1	pMal-3C-Flag derivative containing RT-Cas1 from Rhodovulum kholense as a BamHI/BglII fragment.	This study
pMAL_Rk_RT-Cas1_FAAA	pMal-3C-Flag derivative containing a double mutation in the RT domain (FADD) of RT-Cas1 from R. kholense as a BamHI/BglII fragment.	This study
pUC_Er_RT-Cas1	pUC57 derivative containing RT-Cas1 from Eubacterium rectale AF25-15 synthetically ordered to GenScript.	This study
pMAL_Er_RT-Cas1_WT	pMal-3C-Flag derivative containing RT-Cas1 from E. rectale AF25-15 as a BamHI/BglII fragment.	This study
pUC_CH_RT-Cas1	pUC57 derivative containing RT-Cas1 from Eubacteriaceae CHKCI004 synthetically ordered to GenScript.	This study
pMAL_CH_RT-Cas1_WT	pMal-3C-Flag derivative containing RT-Cas1 from Eubacteriaceae CHKCI004 as a BamHI/BglII fragment.	This study
pUC_CH_RT-Cas1_FGAA	pUC57 derivative containing a double mutation in the RT domain (FADD) of RT-Cas1 from Eubacteriaceae CHKCI004 synthetically ordered to GenScript.	This study
pMAL_CH_RT-Cas1_FGAA	pMal-3C-Flag derivative containing a double mutation in the RT domain (FADD) of RT-Cas1 from Eubacteriaceae CHKCI004 as a BamHI/BglII fragment.	This study
pUC_CH_RT-Cas1_E543A	pUC57 derivative containing a point mutation in the Cas1 domain (E543→A) of RT-Cas1 from Eubacteriaceae CHKCI004 synthetically ordered to GenScript.	This study
pMAL_CH_RT-Cas1_E543A	pMal-3C-Flag derivative containing a point mutation in the Cas1 domain (E543→A) of RT-Cas1 from Eubacteriaceae CHKCI004 as a BamHI/BglII fragment.	This study
pAGDt-439	pGEM-T Easy (Promega) derivative containing the adaptive operon from V. vulnificus YJ016 (RTCas1-Cas2A-Cas2B)	González-Delgado et al., 2019
pAGDt-439-ΔCas2AB	pAGDt-439 derivative with a deletion of both Cas2 sequences	González-Delgado et al., 2019
pCA2s-1DR	pMP220 derivative with the first DR and the first spacer of CRISPR02 of V. vulnificus YJ06 cloned as an EcoRI fragment in the same orientation as lacZ transcription	González-Delgado et al., 2019
pUC_Rk1_A1	pUC57 derivative containing part of the adaptative operon from type strain R. kholense (RT-Cas1+Array1)	This study
pUC_Rk2_A1	pUC57 derivative containing the adaptative operon from type strain R. kholense (RT-Cas1+Cas2+Array1)	This study
pUC_Rk3_A1	pUC57 derivative containing the complete CRISPR-Cas operon (adaptative and effector proteins) from type strain R. kholense (RT-Cas1+Cas2+Array1)	This study
pBB_Rk1_A1	pBBR1MCS-2 derivative containing part of the adaptative operon from type strain R. kholense (RT-Cas1+Array1)	This study
pBB_Rk2_A1	pBBR1MCS-2 derivative containing the adaptative operon from type strain R. kholense (RT-Cas1+Cas2+Array1)	This study
pBB_Rk3_A1	pBBR1MCS-2 derivative containing the complete CRISPR-Cas operon (adaptative and effector proteis) from type strain R. kholense (RT-Cas1+Cas2+Array1)	This study
pUC_Rk1_A2	pUC57 derivative containing part of the adaptative operon from type strain R. kholense (RT-Cas1+Array2)	This study
pUC_Rk2_A2	pUC57 derivative containing the adaptative operon from type strain R. kholense (RT-Cas1+Cas2+Array2)	This study
pUC_Rk3_A2	pUC57 derivative containing the complete CRISPR-Cas operon (adaptative and effector proteins) from type strain R. kholense (RT-Cas1+Cas2+Array2)	This study
pBB_Rk1_A2	pBBR1MCS-2 derivative containing part of the adaptative operon from type strain R. kholense (RT-Cas1+Array2)	This study
pBB_Rk2_A2	pBBR1MCS-2 derivative containing the adaptative operon from type strain R. kholense (RT-Cas1+Cas2+Array2)	This study
pBB_Rk3_A2	pBBR1MCS-2 derivative containing the complete CRISPR-Cas operon (adaptative and effector proteis) from type strain R. kholense (RT-Cas1+Cas2+Array2)	This study
pUC_Er_Cas2	pUC57 derivative containing Cas2 from E. rectale AF25-15 synthetically ordered to GenScript.	This study
pUC_Er_A1	pUC57 derivative containing array 1 from E. rectale AF25-15 synthetically ordered to GenScript.	This study
pUC_Er_A2	pUC57 derivative containing array 2 from E. rectale AF25-15 synthetically ordered to GenScript.	This study
pUC_Er1_A1	pUC57 derivative containing part of the adaptative operon from E. rectale AF25-15 (RT-Cas1+Array1) cloned as SphI/SalI	This study
pUC_Er2_A1	pUC57 derivative containing the adaptative operon from E. rectale AF25-15 (RT-Cas1+Cas2+Array1) cloned as SphI/SalI	This study
pUC_Er21_A1	pUC57 derivative containing the adaptative operon from E. rectale AF25-15 (Cas2+RT-Cas1+Array1) cloned as SphI/SalI	This study
pUC_Er1_A2	pUC57 derivative containing part of the adaptative operon from E. AF25-15 (RT-Cas1+Array2) cloned as SphI/SalI	This study
pUC_Er2_A2	pUC57 derivative containing the adaptative operon from E. rectale AF25-15 (RT-Cas1+Cas2+Array2) cloned as SphI/SalI	This study
pUC_Er21_A2	pUC57 derivative containing the adaptative operon from E. rectale AF25-15 (Cas2+RT-Cas1+Array2) cloned as SphI/SalI	This study
pUC_CH_Cas2	pUC57 derivative containing Cas2 from Eubacteriaceae CHKCI004 synthetically ordered to GenScript.	This study
pUC_CH_A1	pUC57 derivative containing array 1 from Eubacteriaceae CHKCI004 synthetically ordered to GenScript.	This study
pUC_CH_A2	pUC57 derivative containing array 2 from Eubacteriaceae CHKCI004 synthetically ordered to GenScript.	This study
pUC_CH1_A1	pUC57 derivative containing part of the adaptative operon from Eubacteriaceae CHKCI004 (RT-Cas1+Array1) cloned as SphI/SalI	This study
pUC_CH2_A1	pUC57 derivative containing the adaptative operon from Eubacteriaceae CHKCI004 (RT-Cas1+Cas2+Array1) cloned as SphI/SalI	This study
pUC_CH21_A1	pUC57 derivative containing the adaptative operon from Eubacteriaceae CHKCI004 (Cas2+RT-Cas1+Array1) cloned as SphI/SalI	This study
pUC_CH1_A2	pUC57 derivative containing part of the adaptative operon from Eubacteriaceae CHKCI004 (RT-Cas1+Array2) cloned as SphI/SalI	This study
pUC_CH2_A2	pUC57 derivative containing the adaptative operon from Eubacteriaceae CHKCI004 (RT-Cas1+Cas2+Array2) cloned as SphI/SalI	This study
pUC_CH21_A2	pUC57 derivative containing the adaptative operon from Eubacteriaceae CHKCI004 (Cas2+RT-Cas1+Array2) cloned as SphI/SalI	This study
pUC_CH_A1M	pUC57 derivative containing array 1 mutated on the two first residues of DR (+1A+2C) from Eubacteriaceae CHKCI004 synthetically ordered to GenScript.	This study
pUC_CH2_FGAA_A1	pUC_CH2_A1 derivative containing a mutation in the RT domain of the RT-Cas1 (FGAA) from Eubacteriaceae CHKCI004 (RTmut-Cas1+Cas2+Array1).	This study
pUC_CH2_E543A_A1	pUC_CH2_A1 derivative containing a mutation in the Cas1 domain of the RT-Cas1 (E543A) from Eubacteriaceae CHKCI004 (RT-Cas1mut+Cas2+Array1).	This study
pUC_CH2_A1M	pUC_CH2_A1 derivative containing a double mutation in the DR from Eubacteriaceae CHKCI004 (RT-Cas1mut+Cas2+Array1).	This study
pBAD_CH_Cas13	pBAD30 derivative coding the E.coli codon adapted Cas13a from Eubacteriaceae CHKCI004.	This study
pBAD_CH1_A1	pBAD30 derivative containing part of the adaptative operon from Eubacteriaceae CHKCI004 (RT-Cas1+Array1) cloned as SphI/SalI	This study
pBAD_Cas13_CH1_A1	pBAD30 derivative containing Cas13a + RT-Cas1 + Array1 from Eubacteriaceae CHKCI004 cloned as SphI/SalI	This study
pBAD_CH2_A2	pBAD30 derivative containing the adaptative operon from Eubacteriaceae CHKCI004 (RT-Cas1+Cas2+Array1) cloned as SphI/SalI	This study
pBAD_CH3_A2	pBAD30 derivative containing the complete CRISPR-Cas operon (adaptative and effector proteins) from Eubacteriaceae CHKCI004 (Cas13a+RT-Cas1+Cas2+Array1) cloned as SphI/SalI	This study
pUC_Hm	pUC57 derivative containing the adaptative operon from ENA|OJAW01002410|OJAW01002410.1 human gut metagenome (RT-Cas1mut+Cas2+Array) cloned as SphI/SalI	This study
pUC_Hm_DCas2	pUC57 derivative containing the adaptative operon from ENA|OJAW01002410|OJAW01002410.1 human gut metagenome (RT-Cas1mut+Array) cloned as SphI/SalI	This study
pUC_Pm	pUC57 derivative containing the adaptative operon from SRZC01000020_Palleniela muris strain NM73_A23 (RT-Cas1mut+Cas2+Array) cloned as SphI/SalI	This study
pUC_Pm_DCas2	pUC57 derivative containing the adaptative operon from SRZC01000020_P. muris strain NM73_A23 (RT-Cas1mut+Array) cloned as SphI/SalI	This study
pUC_Ds	pUC57 derivative containing the adaptative operon from -NZ_QVMQ01000048_ Dysgonomonas sp 511 (RT-Cas1mut+Cas2+Array) cloned as SphI/SalI	This study
pUC_Ds_DCas2	pUC57 derivative containing the adaptative operon from -NZ_QVMQ01000048_ Dysgonomonas sp 511 (RT-Cas1mut+Array) cloned as SphI/SalI	This study
pUC_Pm_YAAA	pUC_Pm derivative containing a mutation in the RT domain of the RT-Cas1 (YAAA) from P. muris strain NM73_A23 (RTmut-Cas1+Cas2+Array).	This study
pUC_Pm_YAAADCas2	pUC_Pm_DCas2 derivative containing a mutation in the RT domain of the RT-Cas1 (YAAA)from P. muris strain NM73_A23 (RTmut-Cas1+Array).	This study
pUC_Pm_E665A	pUC_Pm derivative containing a mutation in the Cas1 domain of the RT-Cas1 (E665A) from P. muris strain NM73_A23 (RT-Cas1mut+Cas2+Array)	This study
pUC_Pm_E665ADCas2	pUC_Pm_DCas2 derivative containing a mutation in the Cas1 domain of the RT-Cas1 (E665A) from P. muris strain NM73_A23 (RT-Cas1mut+Array)	This study
pUC_Pm_tdI	pUC_Pm derivative containing tdI sequence and its native exon cloned as a SalI/xhoI DNA fragment in the same orientation under control of promoter(tdI+RT-Cas1+Cas2+Array)	This study
pBAD_Pm	pBAD30 derivative containing the adaptative operon from SRZC01000020_P. muris strain NM73_A23 (RT-Cas1mut+Cas2+Array) cloned as SphI/SalI	This study
pBAD_DCas2	pBAD 30 derivative containing the adaptative operon from SRZC01000020_P. muris strain NM73_A23 (RT-Cas1mut+Array) cloned as SphI/SalI	This study
pBAD-Cas13b	pBAD30 derivative coding the E.coli codon adapted Cas13b from SRZC01000020_P. muris strain NM73_A23 cloned as SphI/SalI	This study
pBAD_Pm-1	pBAD30 derivative containing Cas13b + RT-Cas1 +Cas2+ Array from P. muris strain NM73_A23 cloned as SphI/SalI	This study
pBAD_Pm-1_DCas2	pBAD30 derivative containing Cas13b + RT-Cas1 + Array from P. muris strain NM73_A23 cloned as SphI/SalI	This study
pBAD_Pm-1_D210C	pBAD30 derivative containing a deleted mutant in the last 210 aa of Cas13b from P. muris strain NM73_A23 (Cas13b mut+ RTCas1+Cas2+Array)cloned as SphI/SalI	This study
pBAD_Pm-1_D1-D2	pBAD30 derivative containing a mutation in the two domains HEPN of the Cas13b from P. muris strain NM73_A23 (Cas13b mut+ RTCas1+Cas2+Array)cloned as SphI/SalI	This study
pBAD_Pm-1_ kk 444-5	pBAD30 derivative containing a mutation in the lid region(KK-444-5AA) of the Cas13b from P. muris strain NM73_A23 (Cas13b mut+ RTCas1+Cas2+Array)cloned as SphI/SalI	This study
