## Supplementary material for "Spacer acquisition in type VI CRISPR-Cas systems associated with reverse transcriptase-Cas1 fusion proteins": Table S3

### Sheet: Table S3
Table S3: List of oligonucleotides used for cloning and sanger sequencing purposes
Primer name	Sequence (5'-3')	Description
4-RkRtC_fw	GGGGGATCCTATGCAAAATGCCGCCCCGG	F Rk_RT-Cas1 pMAL-3C-Flag
4-RkRtC_rv	GGGAGATCTCTATGCCTCCATGAGGTATGG	R Rk_RT-Cas1 pMAL-3C-Flag
Rk_RTAA_fw	CGTTTTGCCGcgGcgTTCGTCATCCTCTGC	F Rk_RTAA-Cas1
Rk_RTAA_rv	GGATGACGAAcgCcgCGGCAAAACGCACCAG	R Rk_RTAA-Cas1
4-RkRtC_683_fw	CCGACGACTTCGTCATCC	F-Seq Rk_RT-Cas1
Rk_853-rv	CGAGGTTCTTCAGGAAGAG	R-Seq Rk_RT-Cas1
LMS237	GGGGGATCCTATGTACTTCAAAGACGAAGACT	F Er_RT-Cas1 pMAL-3C-Flag
LMS238	GGGAGATCTTTAGGTGTATTTGAACGGTTTG	R Er_RT-Cas1 pMAL-3C-Flag
LMS242	CGCTGTTCTCTAACGTTTAC	F-Seq1 Er_RT-Cas1
LMS243	AGACATGTATTCGATCGCAG	F-Seq2 Er_RT-Cas1
LMS235	GGGGGATCCTATGTACCTGGACGACATCTT	F CH_RT-Cas1 pMAL-3C-Flag
LMS236	GGGAGATCTTTAGGTGTATTTGTACGGTTTG	R CH_RT-Cas1 pMAL-3C-Flag
LMS239	AGGTCTGGTTCAGGGTTG	F-Seq1 CH_RT-Cas1
LMS251	GTCTGTTGCGAAATCTATGC	F-Seq2 CH_RT-Cas1
LMS240	GTAGGTGTAGTAAGACTGACG	R-Seq CH_RT-Cas1
LMS241	CCAGTCTTTCGACTGAGC	R-Seq pMAL-3C-Flag
Rk1BglII-5502f	GGGAGATCTGTCCCAGGTCAAATCCGCC	F Rk_RT-Cas1+Cas2 pUC57
Rk1Bam-7852r	GGGGATCCTATGCTCGCTTGTCGCCAG	R Rk_RT-Cas1+Cas2 pUC57
RkCas13Spef	GGACTAGTTTTGGGAGGCCCATCCATG	F Rk_Cas13 pUC57
RkCas13SacIr	GGGAGCTCTTGACTGGCGCGATCTCC	R Rk_Cas13 pUC57
Rkcas13-722	TCTCGAGAAGCGCCAGCG	F-Seq1 Rk_Cas13a
Rkcas13-1201	TTCGTCCATGCCAGCGATG	F-Seq2 Rk_Cas13a
Rkcas13-1802	AAGAGCTGCTGGAGTTCGA	F-Seq3 Rk_Cas13a
Rkcas13-3023r	TCCGCTGTAACCTTGTGCTT	R-Seq1 Rk_Cas13a
Rkcas13-3740r	TGATGCGCCAGATCGTTCC	R-Seq2 Rk_Cas13a
Rk1Arr-1bBglII-f	GGGAGATCTCAGACGCCGGAAACCCTGA	F Rk_CRISPR01 pUC57
Rk1Arr-1Bam-r	GGGGATCCCCCTCACGTTTCAACAG	R Rk_CRISPR01 pUC57
Rk1Arr-2BglII-f	GGGAGATCTACCACAATCGGCGCCTGAAA	F Rk_CRISPR02 pUC57
Rk1Arr-2Bam-r	GGGGATCCTGACCCGTTCGGCTGGCT	R Rk_CRISPR02 pUC57
LMS244	TACGAGCGGCATAAATCG	R-Seq1 CH_Cas13a
LMS245	CCAGGATAACTTCTTGCCG	F-Seq1 CH_Cas13a
LMS246	GATTCTGTCAGCCATCTTAC	F-Seq2 CH_Cas13a
LMS254	GCGCTTCAGATCGTCCAG	R-Seq2 CH_Cas13a
MAL-2VIb Fw	GGGGGATCCGATGAACACAGTATATTCAAA	F Pm_RT-Cas1 pMAL-3C-Flag
MAL-2VIb Rv	GGGAGATCTTTACCACTTCGCGATGTACG	R Pm_RT-Cas1 pMAL-3C-Flag
seq2VIb-1496Fw	CGAAATACCTGCTGACCAC	F-Seq1 Pm_RT-Cas1
seq2VIb-1615Rv	ATTTCATCAGATTCAGCTGG	R-Seq1 Pm_RT-Cas1
cas13b_1401-fw	CCGTCTGGACGAAATAGAG	F-Seq1 Pm_Cas13b
cas13b_1527-rv	TAGGTAGGTTGCATGGTGG	R-Seq1 Pm_Cas13b
cas13b_2601-fw	TCTGAACGCTATCCATGATG	F-Seq2 Pm_Cas13b
cas13b_2919-rv	TTTGGCATAGACTGCAACAC	R-Seq2 Pm_Cas13b
