## Supplementary material for "Spacer acquisition in type VI CRISPR-Cas systems associated with reverse transcriptase-Cas1 fusion proteins": Table S4

### Sheet: Table S4
Table S4: List of oligonucleotides used in spacer acquisition experiments
Primer name	Sequence (5'-3')	Description
CA2f	GAGAGATTTTGAAGCACGCC	F CRISPR02 leader_Vv
CA2r	ACGGCTACGAAAACCTTGTG	R CRISPR02 spacer1_Vv
Vv1474	TCGTCGGCAGCGTCAGATGTGTATAAGAGACAGtggcatCCGGTTTAGACGGGATTAAG	Anchor F CRISPR02_Vv
LMS232	TCGTCGGCAGCGTCAGATGTGTATAAGAGACAGttaaccCCGGTTTAGACGGGATTAAG	Anchor F CRISPR02_Vv
Vv1472	GTCTCGTGGGCTCGGAGATGTGTATAAGAGACAGagaactCTAAACCGGGCATGTCTGA	Anchor R CRISPR02_Vv
LMS145	GAACCGAGGCTGAAAATGC	F CRISPR01 leader_Rk
Rk1Arr-1Bam-r	GGGGATCCCCCTCACGTTTCAACAG	R CRISPR01 spacer1_Rk
LMS172	TCGTCGGCAGCGTCAGATGTGTATAAGAGACAGacgtaaGTCTTTCTGACGACCGCC	Anchor F DIV CRISPR01_Rk
LMS173	TCGTCGGCAGCGTCAGATGTGTATAAGAGACAGtccggtGTCTTTCTGACGACCGCC	Anchor F DIV CRISPR01_Rk
LMS174	TCGTCGGCAGCGTCAGATGTGTATAAGAGACAGacgcatGTCTTTCTGACGACCGCC	Anchor F DIV CRISPR01_Rk
LMS175	GTCTCGTGGGCTCGGAGATGTGTATAAGAGACAGcattacGAAAGACCGTCATGCAGA	Anchor R DIV CRISPR01_Rk
LMS176	GTCTCGTGGGCTCGGAGATGTGTATAAGAGACAGagaactGAAAGACCGTCATGCAGA	Anchor R DIV CRISPR01_Rk
LMS148	GATGTGGTCAAGCATTCCG	F CRISPR02 leader_Rk
Rk1Arr-2Bam-r	GGGGATCCTGACCCGTTCGGCTGGCT	R CRISPR02 spacer1_Rk
LMS153	TTTCTGATAGCGGCCTGAG	F DIV CRISPR02_Rk
LMS154	CAGAAAAGCGGTCATGCAGA	R DIV CRISPR02_Rk
LMS158	CGTAGTCCGTTTATGGCTTG	F CRISPR01 leader_Er
LMS159	CAAGGTTTCAAAAGGCGACC	R CRISPR01 spacer1_Er
LMS223	TCGTCGGCAGCGTCAGATGTGTATAAGAGACAGcaagagGCCCGATATAGAGGGCAA	Anchor F DIV CRISPR01_Er
LMS224	TCGTCGGCAGCGTCAGATGTGTATAAGAGACAGtctaatGCCCGATATAGAGGGCAA	Anchor F DIV CRISPR01_Er
LMS225	TCGTCGGCAGCGTCAGATGTGTATAAGAGACAGatagcaGCCCGATATAGAGGGCAA	Anchor F DIV CRISPR01_Er
LMS226	GTCTCGTGGGCTCGGAGATGTGTATAAGAGACAGctcaggCCTCTATATCGGGCTACTTTC	Anchor R DIV CRISPR01_Er
LMS162	TAAAGTGGGTCAACCTAGGC	F CRISPR02 leader_Er
LMS163	TGGTGGTTGCAATGTTGC	R CRISPR02 spacer1_Er
LMS164	CAGCTCGATATAGTGAGCAA	F DIV CRISPR02_Er
LMS165	CTCACTATATCGAGCTGTATTC	R DIV CRISPR02_Er
LMS166	AATAAAGGCTCGGAGGCAG	F CRISPR01 leader_CH
LMS167	GGGTAACACCGTGATAATGC	R CRISPR01 spacer1_CH
LMS170	GGCAGTTGAGAAGAAAGAG	F CRISPR02 leader_CH
LMS171	AGGATGCAGAAAAGTTTGTTA	R CRISPR02 spacer1_CH
LMS227	TCGTCGGCAGCGTCAGATGTGTATAAGAGACAGtcgacgAGCCCGATATAGAGGGCAA	Anchor F DIV CRISPR01_02_CH
LMS228	TCGTCGGCAGCGTCAGATGTGTATAAGAGACAGatgattAGCCCGATATAGAGGGCAA	Anchor F DIV CRISPR01_02_CH
LMS229	TCGTCGGCAGCGTCAGATGTGTATAAGAGACAGtaagaaAGCCCGATATAGAGGGCAA	Anchor F DIV CRISPR01_02_CH
LMS230	GTCTCGTGGGCTCGGAGATGTGTATAAGAGACAGtggtcgGCCCTCTATATCGGGCTATC	Anchor R DIV CRISPR01_02_CH
LMS231	GTCTCGTGGGCTCGGAGATGTGTATAAGAGACAGcgtgagGCCCTCTATATCGGGCTATC	Anchor R DIV CRISPR01_02_CH
O1-1VIb	AGACTGATCTGTTATGAACAGC	F CRISPR leader_HGM
O2-1VIb	TCGCTTTGAGGCGCATAG	R CRISPR spacer_HGM
O3-1VIb	GCCTACATTTGAGTAGGTATG	F DIV CRISPR_HGM/ Pm
O4-1VIb	CCTACTCAAATGTAGGCTTC	R DIV CRISPR_HGM/Pm
O1-2VIb	GATGAGGTTGCAATCACTG	F CRISPR leader_Pm
O2-2VIb	GCTAACCTATAGTTCTCTTATGC	R CRISPR spacer_Pm
O1-3VIb	TGTGATGATGAGACATTCTTTC	F CRISPR leader_Ds
O2-3VIb	TCACACCTACAAACCGTC	R CRISPR spacer_Ds
O3-3VIb	CTCTCACTTTGGAGGGTATG	F DIV CRISPR_Ds
O4-3VIb	CCTCCAAAGTGAGAGCTTC	R DIV CRISPR_Ds
O5.1-1VIb	TCGTCGGCAGCGTCAGATGTGTATAAGAGACAGtaggatGCCTACATTTGAGTAGGTATG	Anchor F DIV CRISPR_HGM/Pm
O5.1-2VIb	TCGTCGGCAGCGTCAGATGTGTATAAGAGACAGaccataGCCTACATTTGAGTAGGTATG	Anchor F DIV CRISPR_HGM/Pm
O6.1-1VIb	GTCTCGTGGGCTCGGAGATGTGTATAAGAGACAGattatcCCTACTCAAATGTAGGCTTC	Anchor R DIV CRISPR_HGM/Pm
O6.1-2VIb	GTCTCGTGGGCTCGGAGATGTGTATAAGAGACAGccacaaCCTACTCAAATGTAGGCTTC	Anchor R DIV CRISPR_HGM/Pm
O5.1-3VIb	TCGTCGGCAGCGTCAGATGTGTATAAGAGACAGttaattCTCTCACTTTGGAGGGTATG	Anchor F DIV CRISPR_Ds
O5.2-3VIb	TCGTCGGCAGCGTCAGATGTGTATAAGAGACAGtcctcaCTCTCACTTTGGAGGGTATG	Anchor F DIV CRISPR_Ds
O6.1-3VIb	GTCTCGTGGGCTCGGAGATGTGTATAAGAGACAGtagaagCCTCCAAAGTGAGAGCTTC	Anchor R DIV CRISPR_Ds
