## Supplementary material for "Spacer acquisition in type VI CRISPR-Cas systems associated with reverse transcriptase-Cas1 fusion proteins": Table S5

### Sheet: Table S5
Table S4: High-throughput sequencing data
sample_name	library_ID		Brief title	design_description	Primer 1 (Name/sequence)		Primer 2 (Name/sequence)
pAGDt-439_pCA2s-1DR	NGS055-21_S1_L001_R1_001	NGS055-21_S1_L001_R2_001	Spacer acquisition VvRT-Cas1-Array2	RT-Cas1, Cas2A+B expressed in HMS 174 (DE3) E. coli host over Array 2 in a double plasmid system. Mix of nine independent cultures.	Vv1464	TCGTCGGCAGCGTCAGATGTGTATAAGAGACAGtggcatCCGGTTTAGACGGGATTAAG	Vv1472	GTCTCGTGGGCTCGGAGATGTGTATAAGAGACAGagttctCTAAACCGGGCATGTCTGA
pUC_Er2_A1-1DR	NGS055-21_S2_L001_R1_001	NGS055-21_S2_L001_R2_001	Spacer acquisition ErRT-Cas1-Array1	RT-Cas1, Cas2 and Array 1 cloned in a single plasmid and expressed in HMS 174 (DE3) E. coli host. Mix of nine independent cultures.	LMS224	TCGTCGGCAGCGTCAGATGTGTATAAGAGACAGtctaatGCCCGATATAGAGGGCAA	LMS226	GTCTCGTGGGCTCGGAGATGTGTATAAGAGACAGctcaggCCTCTATATCGGGCTACTTTC
pUC_CH2_A1-1DR Rep1	NGS055-21_S3_L001_R1_001	NGS055-21_S3_L001_R2_001	Spacer acquisition CHRT-Cas1-Array1-1	RT-Cas1, Cas2 and Array 1 cloned in a single plasmid and expressed in HMS 174 (DE3) E. coli host over Array 1. Mix of nine independent cultures. Replicate 1	LMS229	TCGTCGGCAGCGTCAGATGTGTATAAGAGACAGtaagaaAGCCCGATATAGAGGGCAA	LMS230	GTCTCGTGGGCTCGGAGATGTGTATAAGAGACAGtggtcgGCCCTCTATATCGGGCTATC
pUC_CH1_A1-1DR Rep1	NGS041-22-1_S1_R1_001		Spacer acquisition CH DCas2 mutant-Array1-1	RT-Cas1 and Array 1 cloned in a single plasmid and expressed in HMS 174 (DE3) E. coli host. Mix of nine independent cultures. Replicate 1	LMS223	TCGTCGGCAGCGTCAGATGTGTATAAGAGACAGcaagagGCCCGATATAGAGGGCAA	LMS230	GTCTCGTGGGCTCGGAGATGTGTATAAGAGACAGtggtcgGCCCTCTATATCGGGCTATC
pUC_CH2_A1-1DR Rep2	NGS041-22-1_S2_R1_001		Spacer acquisition CHRT-Cas1-Array1-2	RT-Cas1, Cas2 and Array 1 cloned in a single plasmid and expressed in HMS 174 (DE3) E. coli host. Mix of three independent cultures. Replicate 2	LMS227	TCGTCGGCAGCGTCAGATGTGTATAAGAGACAGtcgacgAGCCCGATATAGAGGGCAA	LMS231	GTCTCGTGGGCTCGGAGATGTGTATAAGAGACAGcgtgagGCCCTCTATATCGGGCTATC
pUC_CH2_A1-1DR Rep3	NGS041-22-1_S3_R1_001		Spacer acquisition CHRT-Cas1-Array1-3	RT-Cas1, Cas2 and Array 1 cloned in a single plasmid and expressed in HMS 174 (DE3) E. coli host. Mix of three independent cultures. Replicate 3	LMS228	TCGTCGGCAGCGTCAGATGTGTATAAGAGACAGatgattAGCCCGATATAGAGGGCAA	LMS231	GTCTCGTGGGCTCGGAGATGTGTATAAGAGACAGcgtgagGCCCTCTATATCGGGCTATC
pUC_CH2_A1-1DR Rep4	NGS041-22-1_S4_R1_001		Spacer acquisition CHRT-Cas1-Array1-4	RT-Cas1, Cas2 and Array 1 cloned in a single plasmid and expressed in HMS 174 (DE3) E. coli host. Mix of three independent cultures. Replicate 4	LMS229	TCGTCGGCAGCGTCAGATGTGTATAAGAGACAGtaagaaAGCCCGATATAGAGGGCAA	LMS231	GTCTCGTGGGCTCGGAGATGTGTATAAGAGACAGcgtgagGCCCTCTATATCGGGCTATC
pUC_Rk1_A1-1DR	NGS041-22-1_S23_R1_001		Spacer acquisition Rk DCas2 mutant-Array1	RT-Cas1 and Array 1 cloned in a single plasmid and expressed in HMS 174 (DE3) E. coli host. Mix of nine independent cultures.	LMS173	TCGTCGGCAGCGTCAGATGTGTATAAGAGACAGtccggtGTCTTTCTGACGACCGCC	LMS176	GTCTCGTGGGCTCGGAGATGTGTATAAGAGACAGagaactGAAAGACCGTCATGCAGA
pUC_Rk2_A1-1DR	NGS041-22-1_S24_R1_001		Spacer acquisition RkRT-Cas1-Array1	RT-Cas1, Cas2 and Array 1 cloned in a single plasmid and expressed in HMS 174 (DE3) E. coli host over Array 1. Mix of nine independent cultures.	LMS174	TCGTCGGCAGCGTCAGATGTGTATAAGAGACAGacgcatGTCTTTCTGACGACCGCC	LMS175	GTCTCGTGGGCTCGGAGATGTGTATAAGAGACAGcattacGAAAGACCGTCATGCAGA
pUC_Rk3_A1-1DR	NGS041-22-1_S25_R1_001		Spacer acquisition RkRT-Cas1-Array1 (+Cas3a)	Cas13a, RT-Cas1, Cas2 and Array 1 cloned in a single plasmid and expressed in HMS 174 (DE3) E. coli host over Array 1. Mix of nine independent cultures.	LMS173	TCGTCGGCAGCGTCAGATGTGTATAAGAGACAGtccggtGTCTTTCTGACGACCGCC	LMS176	GTCTCGTGGGCTCGGAGATGTGTATAAGAGACAGagaactGAAAGACCGTCATGCAGA
pUC_ Hm_A-1DR Rep1	NGS041-22-1_S26_R1_001		Spacer acquisition HmRT-Cas1-Array-1	RT-Cas1, Cas2 and Array 1 cloned in a single plasmid and expressed in HFR3000 E. coli host. Mix of three independent cultures. Replicate 1	O5.1-1VIb	TCGTCGGCAGCGTCAGATGTGTATAAGAGACAGtaggatGCCTACATTTGAGTAGGTATG	O6.1-1VIb	GTCTCGTGGGCTCGGAGATGTGTATAAGAGACAGattatcCCTACTCAAATGTAGGCTTC
pUC_ Hm_A-1DR Rep2	NGS041-22-1_S27_R1_001		Spacer acquisition HmRT-Cas1-Array-2	RT-Cas1, Cas2 and Array 1 cloned in a single plasmid and expressed in HFR3000 E. coli host. Mix of three independent cultures. Replicate 2	O5.1-1VIb	TCGTCGGCAGCGTCAGATGTGTATAAGAGACAGtaggatGCCTACATTTGAGTAGGTATG	O6.1-1VIb	GTCTCGTGGGCTCGGAGATGTGTATAAGAGACAGattatcCCTACTCAAATGTAGGCTTC
pUC_ Hm_A-1DR Rep3	NGS041-22-1_S28_R1_001		Spacer acquisition HmRT-Cas1-Array-3	RT-Cas1, Cas2 and Array 1 cloned in a single plasmid and expressed in HFR3000 E. coli host. Mix of three independent cultures. Replicate 3	O5.1-1VIb	TCGTCGGCAGCGTCAGATGTGTATAAGAGACAGtaggatGCCTACATTTGAGTAGGTATG	O6.1-1VIb	GTCTCGTGGGCTCGGAGATGTGTATAAGAGACAGattatcCCTACTCAAATGTAGGCTTC
pUC_ Hm_DCas2_A-1DR	NGS041-22-1_S29_R1_001		Spacer acquisition Hm DCas2 mutant-Array	RT-Cas1 and Array 1 cloned in a single plasmid and expressed in HFR300 E. coli host. Mix of nine independent cultures.	O5.1-1VIb	TCGTCGGCAGCGTCAGATGTGTATAAGAGACAGtaggatGCCTACATTTGAGTAGGTATG	O6.1-2VIb	GTCTCGTGGGCTCGGAGATGTGTATAAGAGACAGccacaaCCTACTCAAATGTAGGCTTC
pUC_ Pm_A-1DR Rep1	NGS041-22-1_S30_R1_001		Spacer acquisition PmRT-Cas1-Array-1	RT-Cas1, Cas2 and Array 1 cloned in a single plasmid and expressed in HFR3000 E. coli host. Mix of three independent cultures. Replicate 1	O5.1-2VIb	TCGTCGGCAGCGTCAGATGTGTATAAGAGACAGaccataGCCTACATTTGAGTAGGTATG	O6.1-2VIb	GTCTCGTGGGCTCGGAGATGTGTATAAGAGACAGccacaaCCTACTCAAATGTAGGCTTC
pUC_ Pm_A-1DR Rep2	NGS041-22-1_S31_R1_001		Spacer acquisition PmRT-Cas1-Array-2	RT-Cas1, Cas2 and Array 1 cloned in a single plasmid and expressed in HFR3000 E. coli host. Mix of three independent cultures. Replicate 2	O5.1-2VIb	TCGTCGGCAGCGTCAGATGTGTATAAGAGACAGaccataGCCTACATTTGAGTAGGTATG	O6.1-2VIb	GTCTCGTGGGCTCGGAGATGTGTATAAGAGACAGccacaaCCTACTCAAATGTAGGCTTC
pUC_ Pm_A-1DR Rep3	NGS041-22-1_S32_R1_001		Spacer acquisition PmRT-Cas1-Array-3	RT-Cas1, Cas2 and Array 1 cloned in a single plasmid and expressed in HFR3000 E. coli host. Mix of three independent cultures. Replicate 3	O5.1-2VIb	TCGTCGGCAGCGTCAGATGTGTATAAGAGACAGaccataGCCTACATTTGAGTAGGTATG	O6.1-2VIb	GTCTCGTGGGCTCGGAGATGTGTATAAGAGACAGccacaaCCTACTCAAATGTAGGCTTC
pUC_ Pm_A-1DR Rep4	NGS041-22-1_S33_R1_001		Spacer acquisition PmRT-Cas1-Array-4	RT-Cas1, Cas2 and Array 1 cloned in a single plasmid and expressed in HFR3000 E. coli host. Mix of three independent cultures. Replicate 4	O5.1-1VIb	TCGTCGGCAGCGTCAGATGTGTATAAGAGACAGtaggatGCCTACATTTGAGTAGGTATG	O6.1-1VIb	GTCTCGTGGGCTCGGAGATGTGTATAAGAGACAGattatcCCTACTCAAATGTAGGCTTC
pUC_ Pm_A-1DR Rep5	NGS041-22-1_S34_R1_001		Spacer acquisition PmRT-Cas1-Array-5	RT-Cas1, Cas2 and Array 1 cloned in a single plasmid and expressed in HFR3000 E. coli host. Mix of three independent cultures. Replicate 5	O5.1-1VIb	TCGTCGGCAGCGTCAGATGTGTATAAGAGACAGtaggatGCCTACATTTGAGTAGGTATG	O6.1-1VIb	GTCTCGTGGGCTCGGAGATGTGTATAAGAGACAGattatcCCTACTCAAATGTAGGCTTC
pUC_ Pm_A-1DR Rep6	NGS041-22-1_S35_R1_001		Spacer acquisition PmRT-Cas1-Array-6	RT-Cas1, Cas2 and Array 1 cloned in a single plasmid and expressed in HFR3000 E. coli host. Mix of three independent cultures. Replicate 6	O5.1-1VIb	TCGTCGGCAGCGTCAGATGTGTATAAGAGACAGtaggatGCCTACATTTGAGTAGGTATG	O6.1-1VIb	GTCTCGTGGGCTCGGAGATGTGTATAAGAGACAGattatcCCTACTCAAATGTAGGCTTC
pUC_ Pm_DCas2_A-1DR Rep1	NGS041-22-1_S36_R1_001		Spacer acquisition Pm DCas2 mutant-Array-1	RT-Cas1 and Array 1 cloned in a single plasmid and expressed in HFR300 E. coli host. Mix of eigtheen independent cultures. Replicate 1	O5.1-2VIb/O5.1-1VIb	TCGTCGGCAGCGTCAGATGTGTATAAGAGACAGaccataGCCTACATTTGAGTAGGTATG/TCGTCGGCAGCGTCAGATGTGTATAAGAGACAGtaggatGCCTACATTTGAGTAGGTATG	O6.1-1VIb/O6.1-2VIb	GTCTCGTGGGCTCGGAGATGTGTATAAGAGACAGattatcCCTACTCAAATGTAGGCTTC/GTCTCGTGGGCTCGGAGATGTGTATAAGAGACAGccacaaCCTACTCAAATGTAGGCTTC
pUC_ Ds_A-1DR Rep1	NGS041-22-1_S37_R1_001		Spacer acquisition DsRT-Cas1-Array-1	RT-Cas1, Cas2 and Array 1 cloned in a single plasmid and expressed in HFR3000 E. coli host. Mix of three independent cultures. Replicate 1	O5.1-3VIb	TCGTCGGCAGCGTCAGATGTGTATAAGAGACAGttaattCTCTCACTTTGGAGGGTATG	O6.1-3VIb	GTCTCGTGGGCTCGGAGATGTGTATAAGAGACAGtagaagCCTCCAAAGTGAGAGCTTC
pUC_ Ds_A-1DR Rep2	NGS041-22-1_S38_R1_001		Spacer acquisition DsRT-Cas1-Array-2	RT-Cas1, Cas2 and Array 1 cloned in a single plasmid and expressed in HFR3000 E. coli host. Mix of three independent cultures. Replicate 2	O5.1-3VIb	TCGTCGGCAGCGTCAGATGTGTATAAGAGACAGttaattCTCTCACTTTGGAGGGTATG	O6.1-3VIb	GTCTCGTGGGCTCGGAGATGTGTATAAGAGACAGtagaagCCTCCAAAGTGAGAGCTTC
pUC_ Ds_A-1DR Rep3	NGS041-22-1_S39_R1_001		Spacer acquisition DsRT-Cas1-Array-3	RT-Cas1, Cas2 and Array 1 cloned in a single plasmid and expressed in HFR3000 E. coli host. Mix of three independent cultures. Replicate 3	O5.1-3VIb	TCGTCGGCAGCGTCAGATGTGTATAAGAGACAGttaattCTCTCACTTTGGAGGGTATG	O6.1-3VIb	GTCTCGTGGGCTCGGAGATGTGTATAAGAGACAGtagaagCCTCCAAAGTGAGAGCTTC
pUC_ Ds_DCas2_A-1DR	NGS041-22-1_S40_R1_001		Spacer acquisition Ds DCas2 mutant-Array	RT-Cas1 and Array 1 cloned in a single plasmid and expressed in HFR300 E. coli host. Mix of nine independent cultures.	O5.2-3VIb	TCGTCGGCAGCGTCAGATGTGTATAAGAGACAGtcctcaCTCTCACTTTGGAGGGTATG	O6.1-3VIb	GTCTCGTGGGCTCGGAGATGTGTATAAGAGACAGtagaagCCTCCAAAGTGAGAGCTTC
pUC_CH1_A1-1DR Rep2	NGS131-22-37_S81_R1_001		Spacer acquisition CH DCas2 mutant-Array1-2	RT-Cas1 and Array 1 cloned in a single plasmid and expressed in HMS 174 (DE3) E. coli host. Mix of nine independent cultures. Replicate 2	LMS223/224/225		LMS230	GTCTCGTGGGCTCGGAGATGTGTATAAGAGACAGtggtcgGCCCTCTATATCGGGCTATC
pUC_CH2_A1-1DR Rep5	NGS131-22-37_S82_R1_001		Spacer acquisition CHRT-Cas1-Array1-5	RT-Cas1, Cas2 and Array 1 cloned in a single plasmid and expressed in HMS 174 (DE3) E. coli host. Mix of three independent cultures. Replicate 5	LMS227	TCGTCGGCAGCGTCAGATGTGTATAAGAGACAGtcgacgAGCCCGATATAGAGGGCAA	LMS231	GTCTCGTGGGCTCGGAGATGTGTATAAGAGACAGcgtgagGCCCTCTATATCGGGCTATC
pUC_CH2_A1-1DR Rep6	NGS131-22-37_S83_R1_001		Spacer acquisition CHRT-Cas1-Array1-6	RT-Cas1, Cas2 and Array 1 cloned in a single plasmid and expressed in HMS 174 (DE3) E. coli host. Mix of three independent cultures. Replicate 6	LMS228	TCGTCGGCAGCGTCAGATGTGTATAAGAGACAGatgattAGCCCGATATAGAGGGCAA	LMS231	GTCTCGTGGGCTCGGAGATGTGTATAAGAGACAGcgtgagGCCCTCTATATCGGGCTATC
pUC_CH2_A1-1DR Rep7	NGS131-22-37_S84_R1_001		Spacer acquisition CHRT-Cas1-Array1-7	RT-Cas1, Cas2 and Array 1 cloned in a single plasmid and expressed in HMS 174 (DE3) E. coli host. Mix of three independent cultures. Replicate 7	LMS229	TCGTCGGCAGCGTCAGATGTGTATAAGAGACAGtaagaaAGCCCGATATAGAGGGCAA	LMS231	GTCTCGTGGGCTCGGAGATGTGTATAAGAGACAGcgtgagGCCCTCTATATCGGGCTATC
pUC_CH2_A1-1DR Rep8	NGS131-22-37_S85_R1_001		Spacer acquisition CHRT-Cas1-Array1-8	RT-Cas1, Cas2 and Array 1 cloned in a single plasmid and expressed in HMS 174 (DE3) E. coli host. Mix of three independent cultures. Replicate 8	LMS225	TCGTCGGCAGCGTCAGATGTGTATAAGAGACAGatagcaGCCCGATATAGAGGGCAA	LMS231	GTCTCGTGGGCTCGGAGATGTGTATAAGAGACAGcgtgagGCCCTCTATATCGGGCTATC
pUC_CH2_FGAA_A1-1DR Rep1	NGS131-22-37_S86_R1_001		Spacer acquisition CHRT(FGAA mutant)-Cas1-Array1-1	RT-Cas1 (FGAA RT-deficient mutant), Cas2 and Array 1 cloned in a single plasmid and expressed in HMS 174 (DE3) E. coli host. Mix of three independent cultures. Replicate 1	LMS227	TCGTCGGCAGCGTCAGATGTGTATAAGAGACAGtcgacgAGCCCGATATAGAGGGCAA	LMS230	GTCTCGTGGGCTCGGAGATGTGTATAAGAGACAGtggtcgGCCCTCTATATCGGGCTATC
pUC_CH2_FGAA_A1-1DR Rep2	NGS131-22-37_S87_R1_001		Spacer acquisition CHRT(FGAA mutant)-Cas1-Array1-2	RT-Cas1 (FGAA RT-deficient mutant), Cas2 and Array 1 cloned in a single plasmid and expressed in HMS 174 (DE3) E. coli host. Mix of three independent cultures. Replicate 2	LMS228	TCGTCGGCAGCGTCAGATGTGTATAAGAGACAGatgattAGCCCGATATAGAGGGCAA	LMS230	GTCTCGTGGGCTCGGAGATGTGTATAAGAGACAGtggtcgGCCCTCTATATCGGGCTATC
pUC_CH2_FGAA_A1-1DR Rep3	NGS131-22-37_S88_R1_001		Spacer acquisition CHRT(FGAA mutant)-Cas1-Array1-3	RT-Cas1 (FGAA RT-deficient mutant), Cas2 and Array 1 cloned in a single plasmid and expressed in HMS 174 (DE3) E. coli host. Mix of three independent cultures. Replicate 3	LMS229	TCGTCGGCAGCGTCAGATGTGTATAAGAGACAGtaagaaAGCCCGATATAGAGGGCAA	LMS230	GTCTCGTGGGCTCGGAGATGTGTATAAGAGACAGtggtcgGCCCTCTATATCGGGCTATC
pUC_CH2_FGAA_A1-1DR Rep4	NGS131-22-37_S89_R1_001		Spacer acquisition CHRT(FGAA mutant)-Cas1-Array1-4	RT-Cas1 (FGAA RT-deficient mutant), Cas2 and Array 1 cloned in a single plasmid and expressed in HMS 174 (DE3) E. coli host. Mix of three independent cultures. Replicate 4	LMS224	TCGTCGGCAGCGTCAGATGTGTATAAGAGACAGtctaatGCCCGATATAGAGGGCAA	LMS231	GTCTCGTGGGCTCGGAGATGTGTATAAGAGACAGcgtgagGCCCTCTATATCGGGCTATC
pUC_CH2_E543A_A1-1DR Rep1	NGS131-22-37_S90_R1_001		Spacer acquisition CHRT-Cas1(E543A)-Array1-1	RT-Cas1 (E543A Cas1-deficient mutant), Cas2 and Array 1 cloned in a single plasmid and expressed in HMS 174 (DE3) E. coli host. Mix of three independent cultures. Replicate 1	LMS224	TCGTCGGCAGCGTCAGATGTGTATAAGAGACAGtctaatGCCCGATATAGAGGGCAA	LMS230	GTCTCGTGGGCTCGGAGATGTGTATAAGAGACAGtggtcgGCCCTCTATATCGGGCTATC
pUC_CH2_E543A_A1-1DR Rep2	NGS131-22-37_S91_R1_001		Spacer acquisition CHRT-Cas1(E543A)-Array1-2	RT-Cas1 (E543A Cas1-deficient mutant), Cas2 and Array 1 cloned in a single plasmid and expressed in HMS 174 (DE3) E. coli host. Mix of three independent cultures. Replicate 2	LMS227	TCGTCGGCAGCGTCAGATGTGTATAAGAGACAGtcgacgAGCCCGATATAGAGGGCAA	LMS230	GTCTCGTGGGCTCGGAGATGTGTATAAGAGACAGtggtcgGCCCTCTATATCGGGCTATC
pUC_CH2_E543A_A1-1DR Rep3	NGS131-22-37_S92_R1_001		Spacer acquisition CHRT-Cas1(E543A)-Array1-3	RT-Cas1 (E543A Cas1-deficient mutant), Cas2 and Array 1 cloned in a single plasmid and expressed in HMS 174 (DE3) E. coli host. Mix of three independent cultures. Replicate 3	LMS228	TCGTCGGCAGCGTCAGATGTGTATAAGAGACAGatgattAGCCCGATATAGAGGGCAA	LMS230	GTCTCGTGGGCTCGGAGATGTGTATAAGAGACAGtggtcgGCCCTCTATATCGGGCTATC
pUC_CH2_E543A_A1-1DR Rep4	NGS131-22-37_S93_R1_001		Spacer acquisition CHRT-Cas1(E543A)-Array1-4	RT-Cas1 (E543A Cas1-deficient mutant), Cas2 and Array 1 cloned in a single plasmid and expressed in HMS 174 (DE3) E. coli host. Mix of three independent cultures. Replicate 4	LMS229	TCGTCGGCAGCGTCAGATGTGTATAAGAGACAGtaagaaAGCCCGATATAGAGGGCAA	LMS230	GTCTCGTGGGCTCGGAGATGTGTATAAGAGACAGtggtcgGCCCTCTATATCGGGCTATC
pUC_CH2_A1M-1DR	NGS131-22-37_S94_R1_001		Spacer acquisition CHRT-Cas1-Mutated Array1	RT-Cas1, Cas2 and mutated Array 1 (DR: +1A, +2C) cloned in a single plasmid and expressed in HMS 174 (DE3) E. coli host. Mix of nine independent cultures.	LMS223/224/225		LMS231	GTCTCGTGGGCTCGGAGATGTGTATAAGAGACAGcgtgagGCCCTCTATATCGGGCTATC
pBAD_CH1_A1-1DR	NGS131-22-37_S95_R1_001		Spacer acquisition CH DCas2 mutant-Array1. 0.005% Ara	RT-Cas1 and Array 1 cloned in a single plasmid and expressed in BW25113 E. coli host after 0.005% arabinose induction. Mix of nine independent cultures.	LMS229	TCGTCGGCAGCGTCAGATGTGTATAAGAGACAGtaagaaAGCCCGATATAGAGGGCAA	LMS230	GTCTCGTGGGCTCGGAGATGTGTATAAGAGACAGtggtcgGCCCTCTATATCGGGCTATC
pBAD_CH2_A1-1DR Rep1	NGS131-22-37_S96_R1_001		Spacer acquisition CHRT-Cas1-Array1-1. 0.005% Ara	RT-Cas1, Cas2 and Array 1 cloned in a single plasmid and expressed in BW25113 E. coli host after 0.005% arabinose induction. Mix of three independent cultures. Replicate 1	LMS223	TCGTCGGCAGCGTCAGATGTGTATAAGAGACAGcaagagGCCCGATATAGAGGGCAA	LMS230	GTCTCGTGGGCTCGGAGATGTGTATAAGAGACAGtggtcgGCCCTCTATATCGGGCTATC
pBAD_CH2_A1-1DR Rep2	NGS131-22-37_S97_R1_001		Spacer acquisition CHRT-Cas1-Array1-2. 0.005% Ara	RT-Cas1, Cas2 and Array 1 cloned in a single plasmid and expressed in BW25113 E. coli host after 0.005% arabinose induction. Mix of three independent cultures. Replicate 2	LMS224	TCGTCGGCAGCGTCAGATGTGTATAAGAGACAGtctaatGCCCGATATAGAGGGCAA	LMS230	GTCTCGTGGGCTCGGAGATGTGTATAAGAGACAGtggtcgGCCCTCTATATCGGGCTATC
pBAD_CH2_A1-1DR Rep3	NGS131-22-37_S98_R1_001		Spacer acquisition CHRT-Cas1-Array1-3. 0.005% Ara	RT-Cas1, Cas2 and Array 1 cloned in a single plasmid and expressed in BW25113 E. coli host after 0.005% arabinose induction. Mix of three independent cultures. Replicate 3	LMS225	TCGTCGGCAGCGTCAGATGTGTATAAGAGACAGatagcaGCCCGATATAGAGGGCAA	LMS230	GTCTCGTGGGCTCGGAGATGTGTATAAGAGACAGtggtcgGCCCTCTATATCGGGCTATC
pBAD_Cas13_CH1_A1-1DR	NGS131-22-37_S99_R1_001		Spacer acquisition CH DCas2 mutant-Array1. 0.005% Ara	Cas13a, RT-Cas1 and Array 1 cloned in a single plasmid and expressed in BW25113 E. coli host after 0.005% arabinose induction. Mix of nine independent cultures.	LMS223	TCGTCGGCAGCGTCAGATGTGTATAAGAGACAGcaagagGCCCGATATAGAGGGCAA	LMS231	GTCTCGTGGGCTCGGAGATGTGTATAAGAGACAGcgtgagGCCCTCTATATCGGGCTATC
pBAD_CH3_A1-1DR Rep1	NGS131-22-37_S100_R1_001		Spacer acquisition CHRT-Cas1-Array1-1. 0.005% Ara	Cas13a, RT-Cas1, Cas2 and Array 1 cloned in a single plasmid and expressed in BW25113 E. coli host after 0.005% arabinose induction. Mix of three independent cultures. Replicate 1	LMS227	TCGTCGGCAGCGTCAGATGTGTATAAGAGACAGtcgacgAGCCCGATATAGAGGGCAA	LMS231	GTCTCGTGGGCTCGGAGATGTGTATAAGAGACAGcgtgagGCCCTCTATATCGGGCTATC
pBAD_CH3_A1-1DR Rep2	NGS131-22-37_S101_R1_001		Spacer acquisition CHRT-Cas1-Array1-2. 0.005% Ara	Cas13a, RT-Cas1, Cas2 and Array 1 cloned in a single plasmid and expressed in BW25113 E. coli host after 0.005% arabinose induction. Mix of three independent cultures. Replicate 2	LMS228	TCGTCGGCAGCGTCAGATGTGTATAAGAGACAGatgattAGCCCGATATAGAGGGCAA	LMS231	GTCTCGTGGGCTCGGAGATGTGTATAAGAGACAGcgtgagGCCCTCTATATCGGGCTATC
pBAD_CH3_A1-1DR Rep3	NGS131-22-37_S102_R1_001		Spacer acquisition CHRT-Cas1-Array1-3. 0.005% Ara	Cas13a, RT-Cas1, Cas2 and Array 1 cloned in a single plasmid and expressed in BW25113 E. coli host after 0.005% arabinose induction. Mix of three independent cultures. Replicate 3	LMS229	TCGTCGGCAGCGTCAGATGTGTATAAGAGACAGtaagaaAGCCCGATATAGAGGGCAA	LMS231	GTCTCGTGGGCTCGGAGATGTGTATAAGAGACAGcgtgagGCCCTCTATATCGGGCTATC
pUC_CH1_A1-1DR Rep3	NGS131-22-37_S106_R1_001		Spacer acquisition CH DCas2 mutant-Array1-3	RT-Cas1 and Array 1 cloned in a single plasmid and expressed in HMS 174 (DE3) E. coli host. Mix of nine independent cultures. Replicate 3	LMS227	TCGTCGGCAGCGTCAGATGTGTATAAGAGACAGtcgacgAGCCCGATATAGAGGGCAA	LMS230	GTCTCGTGGGCTCGGAGATGTGTATAAGAGACAGtggtcgGCCCTCTATATCGGGCTATC
pUC_CH2_A1-1DR Rep9+10	NGS131-22-37_S107_R1_001		Spacer acquisition CHRT-Cas1-Array1-9/10	RT-Cas1, Cas2 and Array 1 cloned in a single plasmid and expressed in HMS 174 (DE3) E. coli host. Mix of six independent cultures. Replicate 9&10.	LMS224/225		LMS230	GTCTCGTGGGCTCGGAGATGTGTATAAGAGACAGtggtcgGCCCTCTATATCGGGCTATC
pUC_CH2_A1-1DR Rep11+12	NGS131-22-37_S108_R1_001		Spacer acquisition CHRT-Cas1-Array1-11/12	RT-Cas1, Cas2 and Array 1 cloned in a single plasmid and expressed in HMS 174 (DE3) E. coli host. Mix of six independent cultures. Replicate 11&12.	LMS228/229		LMS230	GTCTCGTGGGCTCGGAGATGTGTATAAGAGACAGtggtcgGCCCTCTATATCGGGCTATC
pUC_ Pm_A-1DR Rep7	NGS041-22-1_S1_R1_001		Spacer acquisition PmRT-Cas1-Array-7	RT-Cas1, Cas2 and Array 1 cloned in a single plasmid and expressed in HFR3000 E. coli host. Mix of three independent cultures. Replicate 7	O5.1-1VIb	TCGTCGGCAGCGTCAGATGTGTATAAGAGACAGtaggatGCCTACATTTGAGTAGGTATG	O6.1-1VIb	GTCTCGTGGGCTCGGAGATGTGTATAAGAGACAGattatcCCTACTCAAATGTAGGCTTC/GTCTCGTGGGCTCGGAGATGTGTATAAGAGACAGccacaaCCTACTCAAATGTAGGCTTC
pUC_ Pm_A-1DR Rep8	NGS041-22-1_S2_R1_001		Spacer acquisition PmRT-Cas1-Array-8	RT-Cas1, Cas2 and Array 1 cloned in a single plasmid and expressed in HFR3000 E. coli host. Mix of three independent cultures. Replicate 8	O5.1-1VIb	TCGTCGGCAGCGTCAGATGTGTATAAGAGACAGtaggatGCCTACATTTGAGTAGGTATG	O6.1-1VIb	GTCTCGTGGGCTCGGAGATGTGTATAAGAGACAGattatcCCTACTCAAATGTAGGCTTC/GTCTCGTGGGCTCGGAGATGTGTATAAGAGACAGccacaaCCTACTCAAATGTAGGCTTC
pUC_ Pm_A-1DR Rep9	NGS041-22-1_S3_R1_001		Spacer acquisition PmRT-Cas1-Array-9	RT-Cas1, Cas2 and Array 1 cloned in a single plasmid and expressed in HFR3000 E. coli host. Mix of three independent cultures. Replicate 9	O5.1-1VIb	TCGTCGGCAGCGTCAGATGTGTATAAGAGACAGtaggatGCCTACATTTGAGTAGGTATG	O6.1-1VIb	GTCTCGTGGGCTCGGAGATGTGTATAAGAGACAGattatcCCTACTCAAATGTAGGCTTC/GTCTCGTGGGCTCGGAGATGTGTATAAGAGACAGccacaaCCTACTCAAATGTAGGCTTC
pUC_ Pm_DCas2_A-1DR Rep2	NGS041-22-1_S4_R1_001		Spacer acquisition Pm DCas2 mutant-Array-2	RT-Cas1 and Array 1 cloned in a single plasmid and expressed in HFR300 E. coli host. Mix of nine independent cultures. Replicate 2	O5.1-2VIb	TCGTCGGCAGCGTCAGATGTGTATAAGAGACAGaccataGCCTACATTTGAGTAGGTATG/TCGTCGGCAGCGTCAGATGTGTATAAGAGACAGtaggatGCCTACATTTGAGTAGGTATG	O6.1-2VIb	GTCTCGTGGGCTCGGAGATGTGTATAAGAGACAGccacaaCCTACTCAAATGTAGGCTTC
pUC_ Pm_tdI_A-1DR Rep1	NGS041-22-1_S12_R1_001		RNA spacer acquisition PmRT-Cas1-Array-1	tdI intron, RT-Cas1, Cas2 and Array 1 cloned in a single plasmid and expressed in HFR3000 E. coli host. Mix of three independent cultures. Replicate 1	O5.1-1VIb	TCGTCGGCAGCGTCAGATGTGTATAAGAGACAGtaggatGCCTACATTTGAGTAGGTATG	O6.1-1VIb	GTCTCGTGGGCTCGGAGATGTGTATAAGAGACAGattatcCCTACTCAAATGTAGGCTTC/GTCTCGTGGGCTCGGAGATGTGTATAAGAGACAGccacaaCCTACTCAAATGTAGGCTTC
pUC_ Pm_tdI_A-1DR Rep2	NGS041-22-1_S13_R1_001		RNA spacer acquisition PmRT-Cas1-Array-2	tdI intron, RT-Cas1, Cas2 and Array 1 cloned in a single plasmid and expressed in HFR3000 E. coli host. Mix of three independent cultures. Replicate 2	O5.1-1VIb	TCGTCGGCAGCGTCAGATGTGTATAAGAGACAGtaggatGCCTACATTTGAGTAGGTATG	O6.1-1VIb	GTCTCGTGGGCTCGGAGATGTGTATAAGAGACAGattatcCCTACTCAAATGTAGGCTTC/GTCTCGTGGGCTCGGAGATGTGTATAAGAGACAGccacaaCCTACTCAAATGTAGGCTTC
pUC_ Pm_tdI_A-1DR Rep3	NGS041-22-1_S14_R1_001		RNA spacer acquisition PmRT-Cas1-Array-3	tdI intron, RT-Cas1, Cas2 and Array 1 cloned in a single plasmid and expressed in HFR3000 E. coli host. Mix of three independent cultures. Replicate 3	O5.1-1VIb	TCGTCGGCAGCGTCAGATGTGTATAAGAGACAGtaggatGCCTACATTTGAGTAGGTATG	O6.1-1VIb	GTCTCGTGGGCTCGGAGATGTGTATAAGAGACAGattatcCCTACTCAAATGTAGGCTTC/GTCTCGTGGGCTCGGAGATGTGTATAAGAGACAGccacaaCCTACTCAAATGTAGGCTTC
pUC_ Pm_tdI_A-1DR Rep4	NGS041-22-1_S15_R1_001		RNA spacer acquisition PmRT-Cas1-Array-4	tdI intron, RT-Cas1, Cas2 and Array 1 cloned in a single plasmid and expressed in HFR3000 E. coli host. Mix of three independent cultures. Replicate 4	O5.1-1VIb	TCGTCGGCAGCGTCAGATGTGTATAAGAGACAGtaggatGCCTACATTTGAGTAGGTATG	O6.1-1VIb	GTCTCGTGGGCTCGGAGATGTGTATAAGAGACAGattatcCCTACTCAAATGTAGGCTTC/GTCTCGTGGGCTCGGAGATGTGTATAAGAGACAGccacaaCCTACTCAAATGTAGGCTTC
pUC_ Pm_tdI_A-1DR Rep5	NGS041-22-1_S16_R1_001		RNA spacer acquisition PmRT-Cas1-Array-5	tdI intron, RT-Cas1, Cas2 and Array 1 cloned in a single plasmid and expressed in HFR3000 E. coli host. Mix of three independent cultures. Replicate 5	O5.1-1VIb	TCGTCGGCAGCGTCAGATGTGTATAAGAGACAGtaggatGCCTACATTTGAGTAGGTATG	O6.1-1VIb	GTCTCGTGGGCTCGGAGATGTGTATAAGAGACAGattatcCCTACTCAAATGTAGGCTTC/GTCTCGTGGGCTCGGAGATGTGTATAAGAGACAGccacaaCCTACTCAAATGTAGGCTTC
pUC_ Pm_tdI_A-1DR Rep6	NGS041-22-1_S17_R1_001		RNA spacer acquisition PmRT-Cas1-Array-6	tdI intron, RT-Cas1, Cas2 and Array 1 cloned in a single plasmid and expressed in HFR3000 E. coli host. Mix of three independent cultures. Replicate 6	O5.1-1VIb	TCGTCGGCAGCGTCAGATGTGTATAAGAGACAGtaggatGCCTACATTTGAGTAGGTATG	O6.1-1VIb	GTCTCGTGGGCTCGGAGATGTGTATAAGAGACAGattatcCCTACTCAAATGTAGGCTTC/GTCTCGTGGGCTCGGAGATGTGTATAAGAGACAGccacaaCCTACTCAAATGTAGGCTTC
pUC_ Pm_tdI_A-1DR Rep7	NGS041-22-1_S18_R1_001		RNA spacer acquisition PmRT-Cas1-Array-7	tdI intron, RT-Cas1, Cas2 and Array 1 cloned in a single plasmid and expressed in HFR3000 E. coli host. Mix of three independent cultures. Replicate 7	O5.1-1VIb	TCGTCGGCAGCGTCAGATGTGTATAAGAGACAGtaggatGCCTACATTTGAGTAGGTATG	O6.1-1VIb	GTCTCGTGGGCTCGGAGATGTGTATAAGAGACAGattatcCCTACTCAAATGTAGGCTTC/GTCTCGTGGGCTCGGAGATGTGTATAAGAGACAGccacaaCCTACTCAAATGTAGGCTTC
pUC_ Pm_tdI_A-1DR Rep8	NGS041-22-1_S19_R1_001		RNA spacer acquisition PmRT-Cas1-Array-8	tdI intron, RT-Cas1, Cas2 and Array 1 cloned in a single plasmid and expressed in HFR3000 E. coli host. Mix of three independent cultures. Replicate 8	O5.1-1VIb	TCGTCGGCAGCGTCAGATGTGTATAAGAGACAGtaggatGCCTACATTTGAGTAGGTATG	O6.1-1VIb	GTCTCGTGGGCTCGGAGATGTGTATAAGAGACAGattatcCCTACTCAAATGTAGGCTTC/GTCTCGTGGGCTCGGAGATGTGTATAAGAGACAGccacaaCCTACTCAAATGTAGGCTTC
pUC_ Pm_tdI_A-1DR Rep9	NGS041-22-1_S20_R1_001		RNA spacer acquisition PmRT-Cas1-Array-9	tdI intron, RT-Cas1, Cas2 and Array 1 cloned in a single plasmid and expressed in HFR3000 E. coli host. Mix of three independent cultures. Replicate 9	O5.1-1VIb	TCGTCGGCAGCGTCAGATGTGTATAAGAGACAGtaggatGCCTACATTTGAGTAGGTATG	O6.1-1VIb	GTCTCGTGGGCTCGGAGATGTGTATAAGAGACAGattatcCCTACTCAAATGTAGGCTTC/GTCTCGTGGGCTCGGAGATGTGTATAAGAGACAGccacaaCCTACTCAAATGTAGGCTTC
pUC_ Pm_tdI_A-1DR Rep10	NGS041-22-1_S21_R1_001		RNA spacer acquisition PmRT-Cas1-Array-10	tdI intron, RT-Cas1, Cas2 and Array 1 cloned in a single plasmid and expressed in HFR3000 E. coli host. Mix of three independent cultures. Replicate 10	O5.1-1VIb	TCGTCGGCAGCGTCAGATGTGTATAAGAGACAGtaggatGCCTACATTTGAGTAGGTATG	O6.1-1VIb	GTCTCGTGGGCTCGGAGATGTGTATAAGAGACAGattatcCCTACTCAAATGTAGGCTTC/GTCTCGTGGGCTCGGAGATGTGTATAAGAGACAGccacaaCCTACTCAAATGTAGGCTTC
pUC_ Pm_tdI_A-1DR Rep11	NGS041-22-1_S22_R1_001		RNA spacer acquisition PmRT-Cas1-Array-11	tdI intron, RT-Cas1, Cas2 and Array 1 cloned in a single plasmid and expressed in HFR3000 E. coli host. Mix of seventy colonies in a culture. Replicate 11	O5.1-2VIb	TCGTCGGCAGCGTCAGATGTGTATAAGAGACAGaccataGCCTACATTTGAGTAGGTATG/TCGTCGGCAGCGTCAGATGTGTATAAGAGACAGtaggatGCCTACATTTGAGTAGGTATG	O6.1-1VIb	GTCTCGTGGGCTCGGAGATGTGTATAAGAGACAGattatcCCTACTCAAATGTAGGCTTC/GTCTCGTGGGCTCGGAGATGTGTATAAGAGACAGccacaaCCTACTCAAATGTAGGCTTC
pUC_ Pm_tdI_A-1DR Rep12	NGS041-22-1_S23_R1_001		RNA spacer acquisition PmRT-Cas1-Array-12	tdI intron, RT-Cas1, Cas2 and Array 1 cloned in a single plasmid and expressed in HFR3000 E. coli host. Mix of seventy colonies in a culture. Replicate 12	O5.1-2VIb	TCGTCGGCAGCGTCAGATGTGTATAAGAGACAGaccataGCCTACATTTGAGTAGGTATG/TCGTCGGCAGCGTCAGATGTGTATAAGAGACAGtaggatGCCTACATTTGAGTAGGTATG	O6.1-1VIb	GTCTCGTGGGCTCGGAGATGTGTATAAGAGACAGattatcCCTACTCAAATGTAGGCTTC/GTCTCGTGGGCTCGGAGATGTGTATAAGAGACAGccacaaCCTACTCAAATGTAGGCTTC
pUC_ Pm_tdI_A-1DR Rep13	NGS041-22-1_S24_R1_001		RNA spacer acquisition PmRT-Cas1-Array-13	tdI intron, RT-Cas1, Cas2 and Array 1 cloned in a single plasmid and expressed in HFR3000 E. coli host. Mix of seventy colonies in a culture. Replicate 13	O5.1-2VIb	TCGTCGGCAGCGTCAGATGTGTATAAGAGACAGaccataGCCTACATTTGAGTAGGTATG/TCGTCGGCAGCGTCAGATGTGTATAAGAGACAGtaggatGCCTACATTTGAGTAGGTATG	O6.1-1VIb	GTCTCGTGGGCTCGGAGATGTGTATAAGAGACAGattatcCCTACTCAAATGTAGGCTTC/GTCTCGTGGGCTCGGAGATGTGTATAAGAGACAGccacaaCCTACTCAAATGTAGGCTTC
pUC_Pm_YAAA_A1-1DR Rep1	NGS041-22-1_S25_R1_001		Spacer acquisition PmRT(YAAA mutant)-Cas1-Array-1	RT-Cas1 (YAAA RT-deficient mutant), Cas2 and Array 1 cloned in a single plasmid and expressed in HFR3000 E. coli host. Mix of three independent cultures. Replicate 1	O5.1-1VIb	TCGTCGGCAGCGTCAGATGTGTATAAGAGACAGtaggatGCCTACATTTGAGTAGGTATG	O6.1-2VIb	GTCTCGTGGGCTCGGAGATGTGTATAAGAGACAGccacaaCCTACTCAAATGTAGGCTTC
pUC_Pm_YAAA_A1-1DR Rep2	NGS041-22-1_S26_R1_001		Spacer acquisition PmRT(YAAA mutant)-Cas1-Array-2	RT-Cas1 (YAAA RT-deficient mutant), Cas2 and Array 1 cloned in a single plasmid and expressed in HFR3000 E. coli host. Mix of three independent cultures. Replicate 2	O5.1-1VIb	TCGTCGGCAGCGTCAGATGTGTATAAGAGACAGtaggatGCCTACATTTGAGTAGGTATG	O6.1-2VIb	GTCTCGTGGGCTCGGAGATGTGTATAAGAGACAGccacaaCCTACTCAAATGTAGGCTTC
pUC_Pm_YAAA_A1-1DR Rep3	NGS041-22-1_S27_R1_001		Spacer acquisition PmRT(YAAA mutant)-Cas1-Array-3	RT-Cas1 (YAAA RT-deficient mutant), Cas2 and Array 1 cloned in a single plasmid and expressed in HFR3000 E. coli host. Mix of three independent cultures. Replicate 3	O5.1-1VIb	TCGTCGGCAGCGTCAGATGTGTATAAGAGACAGtaggatGCCTACATTTGAGTAGGTATG	O6.1-2VIb	GTCTCGTGGGCTCGGAGATGTGTATAAGAGACAGccacaaCCTACTCAAATGTAGGCTTC
pUC_Pm_YAAA_DCas2_A1-1DR Rep1	NGS041-22-1_S28_R1_001		Spacer acquisition PmRT(YAAA mutant)-Cas1_DCas2 mutant-Array	RT-Cas1 (YAAA RT-deficient mutant) and Array 1 cloned in a single plasmid and expressed in HFR3000 E. coli host. Mix of nine independent cultures.	O5.1-2VIb	TCGTCGGCAGCGTCAGATGTGTATAAGAGACAGaccataGCCTACATTTGAGTAGGTATG/TCGTCGGCAGCGTCAGATGTGTATAAGAGACAGtaggatGCCTACATTTGAGTAGGTATG	O6.1-2VIb	GTCTCGTGGGCTCGGAGATGTGTATAAGAGACAGccacaaCCTACTCAAATGTAGGCTTC
pUC_Pm_E655A_A1-1DR Rep1	NGS041-22-1_S29_R1_001		Spacer acquisition PmRT-Cas1(E665A)-Array-1	RT-Cas1 (E655A Cas1-deficient mutant), Cas2 and Array 1 cloned in a single plasmid and expressed in HFR3000 E. coli host. Mix of three independent cultures. Replicate 1	O5.1-1VIb	TCGTCGGCAGCGTCAGATGTGTATAAGAGACAGtaggatGCCTACATTTGAGTAGGTATG	O6.1-2VIb	GTCTCGTGGGCTCGGAGATGTGTATAAGAGACAGccacaaCCTACTCAAATGTAGGCTTC
pUC_Pm_E655A_A1-1DR Rep2	NGS041-22-1_S30_R1_001		Spacer acquisition PmRT-Cas1(E665A)-Array-2	RT-Cas1 (E655A Cas1-deficient mutant), Cas2 and Array 1 cloned in a single plasmid and expressed in HFR3000 E. coli host. Mix of three independent cultures. Replicate 2	O5.1-1VIb	TCGTCGGCAGCGTCAGATGTGTATAAGAGACAGtaggatGCCTACATTTGAGTAGGTATG	O6.1-2VIb	GTCTCGTGGGCTCGGAGATGTGTATAAGAGACAGccacaaCCTACTCAAATGTAGGCTTC
pUC_Pm_E655A_A1-1DR Rep3	NGS041-22-1_S31_R1_001		Spacer acquisition PmRT-Cas1(E665A)-Array-3	RT-Cas1 (E655A Cas1-deficient mutant), Cas2 and Array 1 cloned in a single plasmid and expressed in HFR3000 E. coli host. Mix of three independent cultures. Replicate 3	O5.1-1VIb	TCGTCGGCAGCGTCAGATGTGTATAAGAGACAGtaggatGCCTACATTTGAGTAGGTATG	O6.1-2VIb	GTCTCGTGGGCTCGGAGATGTGTATAAGAGACAGccacaaCCTACTCAAATGTAGGCTTC
pUC_Pm_E655A_DCas2_A1-1DR Rep1	NGS041-22-1_S32_R1_001		Spacer acquisition Pm_DCas2_RT-Cas1(E665A)-Array	RT-Cas1 (E655A Cas1-deficient mutant) and Array 1 cloned in a single plasmid and expressed in HFR3000 E. coli host. Mix of nine independent cultures.	O5.1-2VIb	TCGTCGGCAGCGTCAGATGTGTATAAGAGACAGaccataGCCTACATTTGAGTAGGTATG/TCGTCGGCAGCGTCAGATGTGTATAAGAGACAGtaggatGCCTACATTTGAGTAGGTATG	O6.1-2VIb	GTCTCGTGGGCTCGGAGATGTGTATAAGAGACAGccacaaCCTACTCAAATGTAGGCTTC
pBAD_Pm_A-1DR Rep1	NGS041-22-1_S33_R1_001		Spacer acquisition PmRT-Cas1-Array-1. 0.005% Ara	RT-Cas1, Cas2 and Array 1 cloned in a single plasmid and expressed in BW25113 E. coli host after 0.005% arabinose induction. Mix of three independent cultures. Replicate 1	O5.1-1VIb	TCGTCGGCAGCGTCAGATGTGTATAAGAGACAGtaggatGCCTACATTTGAGTAGGTATG	O6.1-2VIb	GTCTCGTGGGCTCGGAGATGTGTATAAGAGACAGccacaaCCTACTCAAATGTAGGCTTC
pBAD_Pm_A-1DR Rep2	NGS041-22-1_S34_R1_001		Spacer acquisition PmRT-Cas1-Array-2. 0.005% Ara	RT-Cas1, Cas2 and Array 1 cloned in a single plasmid and expressed in BW25113 E. coli host after 0.005% arabinose induction. Mix of three independent cultures. Replicate 2	O5.1-1VIb	TCGTCGGCAGCGTCAGATGTGTATAAGAGACAGtaggatGCCTACATTTGAGTAGGTATG	O6.1-2VIb	GTCTCGTGGGCTCGGAGATGTGTATAAGAGACAGccacaaCCTACTCAAATGTAGGCTTC
pBAD_Pm_A-1DR Rep3	NGS041-22-1_S35_R1_001		Spacer acquisition PmRT-Cas1-Array-3. 0.005% Ara	RT-Cas1, Cas2 and Array 1 cloned in a single plasmid and expressed in BW25113 E. coli host after 0.005% arabinose induction. Mix of three independent cultures. Replicate 3	O5.1-1VIb	TCGTCGGCAGCGTCAGATGTGTATAAGAGACAGtaggatGCCTACATTTGAGTAGGTATG	O6.1-2VIb	GTCTCGTGGGCTCGGAGATGTGTATAAGAGACAGccacaaCCTACTCAAATGTAGGCTTC
pBAD_Pm_DCas2_A-1DR	NGS041-22-1_S36_R1_001		Spacer acquisition PmRT-Cas1_DCas2-Array. 0.005% Ara	RT-Cas1 and Array 1 cloned in a single plasmid and expressed in BW25113 E. coli host after 0.005% arabinose induction. Mix of nine independent cultures.	O5.1-2VIb	TCGTCGGCAGCGTCAGATGTGTATAAGAGACAGaccataGCCTACATTTGAGTAGGTATG/TCGTCGGCAGCGTCAGATGTGTATAAGAGACAGtaggatGCCTACATTTGAGTAGGTATG	O6.1-2VIb	GTCTCGTGGGCTCGGAGATGTGTATAAGAGACAGccacaaCCTACTCAAATGTAGGCTTC
pBAD_Pm1_A-1DR Rep1	NGS041-22-1_S37_R1_001		Spacer acquisition effector module presence PmRT-Cas1-Array-1. 0.005% Ara	Cas13b, RT-Cas1, Cas2 and Array 1 cloned in a single plasmid and expressed in BW25113 E. coli host after 0.005% arabinose induction. Mix of three independent cultures. Replicate 1	O5.1-2VIb	TCGTCGGCAGCGTCAGATGTGTATAAGAGACAGaccataGCCTACATTTGAGTAGGTATG/TCGTCGGCAGCGTCAGATGTGTATAAGAGACAGtaggatGCCTACATTTGAGTAGGTATG	O6.1-1VIb	GTCTCGTGGGCTCGGAGATGTGTATAAGAGACAGattatcCCTACTCAAATGTAGGCTTC/GTCTCGTGGGCTCGGAGATGTGTATAAGAGACAGccacaaCCTACTCAAATGTAGGCTTC
pBAD_Pm1_A-1DR Rep2	NGS041-22-1_S38_R1_001		Spacer acquisition effector module presence PmRT-Cas1-Array-2. 0.005% Ara	Cas13b, RT-Cas1, Cas2 and Array 1 cloned in a single plasmid and expressed in BW25113 E. coli host after 0.005% arabinose induction. Mix of three independent cultures. Replicate 2	O5.1-2VIb	TCGTCGGCAGCGTCAGATGTGTATAAGAGACAGaccataGCCTACATTTGAGTAGGTATG/TCGTCGGCAGCGTCAGATGTGTATAAGAGACAGtaggatGCCTACATTTGAGTAGGTATG	O6.1-1VIb	GTCTCGTGGGCTCGGAGATGTGTATAAGAGACAGattatcCCTACTCAAATGTAGGCTTC/GTCTCGTGGGCTCGGAGATGTGTATAAGAGACAGccacaaCCTACTCAAATGTAGGCTTC
pBAD_Pm1_A-1DR Rep3	NGS041-22-1_S39_R1_001		Spacer acquisition effector module presence PmRT-Cas1-Array-3. 0.005% Ara	Cas13b, RT-Cas1, Cas2 and Array 1 cloned in a single plasmid and expressed in BW25113 E. coli host after 0.005% arabinose induction. Mix of three independent cultures. Replicate 3	O5.1-2VIb	TCGTCGGCAGCGTCAGATGTGTATAAGAGACAGaccataGCCTACATTTGAGTAGGTATG/TCGTCGGCAGCGTCAGATGTGTATAAGAGACAGtaggatGCCTACATTTGAGTAGGTATG	O6.1-1VIb	GTCTCGTGGGCTCGGAGATGTGTATAAGAGACAGattatcCCTACTCAAATGTAGGCTTC/GTCTCGTGGGCTCGGAGATGTGTATAAGAGACAGccacaaCCTACTCAAATGTAGGCTTC
pBAD_Pm1_A-1DR Rep4	NGS041-22-1_S40_R1_001		Spacer acquisition effector module presence PmRT-Cas1-Array-4. 0.005% Ara	Cas13b, RT-Cas1, Cas2 and Array 1 cloned in a single plasmid and expressed in BW25113 E. coli host after 0.005% arabinose induction. Mix of three independent cultures. Replicate 4	O5.1-2VIb	TCGTCGGCAGCGTCAGATGTGTATAAGAGACAGaccataGCCTACATTTGAGTAGGTATG/TCGTCGGCAGCGTCAGATGTGTATAAGAGACAGtaggatGCCTACATTTGAGTAGGTATG	O6.1-1VIb	GTCTCGTGGGCTCGGAGATGTGTATAAGAGACAGattatcCCTACTCAAATGTAGGCTTC/GTCTCGTGGGCTCGGAGATGTGTATAAGAGACAGccacaaCCTACTCAAATGTAGGCTTC
pBAD_Pm1_A-1DR Rep5	NGS041-22-1_S41_R1_001		Spacer acquisition effector module presence PmRT-Cas1-Array-5. 0.005% Ara	Cas13b, RT-Cas1, Cas2 and Array 1 cloned in a single plasmid and expressed in BW25113 E. coli host after 0.005% arabinose induction. Mix of three independent cultures. Replicate 5	O5.1-2VIb	TCGTCGGCAGCGTCAGATGTGTATAAGAGACAGaccataGCCTACATTTGAGTAGGTATG/TCGTCGGCAGCGTCAGATGTGTATAAGAGACAGtaggatGCCTACATTTGAGTAGGTATG	O6.1-1VIb	GTCTCGTGGGCTCGGAGATGTGTATAAGAGACAGattatcCCTACTCAAATGTAGGCTTC/GTCTCGTGGGCTCGGAGATGTGTATAAGAGACAGccacaaCCTACTCAAATGTAGGCTTC
pBAD_Pm1_A-1DR Rep6	NGS041-22-1_S42_R1_001		Spacer acquisition effector module presence PmRT-Cas1-Array-6. 0.005% Ara	Cas13b, RT-Cas1, Cas2 and Array 1 cloned in a single plasmid and expressed in BW25113 E. coli host after 0.005% arabinose induction. Mix of three independent cultures. Replicate 6	O5.1-2VIb	TCGTCGGCAGCGTCAGATGTGTATAAGAGACAGaccataGCCTACATTTGAGTAGGTATG/TCGTCGGCAGCGTCAGATGTGTATAAGAGACAGtaggatGCCTACATTTGAGTAGGTATG	O6.1-1VIb	GTCTCGTGGGCTCGGAGATGTGTATAAGAGACAGattatcCCTACTCAAATGTAGGCTTC/GTCTCGTGGGCTCGGAGATGTGTATAAGAGACAGccacaaCCTACTCAAATGTAGGCTTC
pBAD_Pm1_DCas2_A-1DR	NGS041-22-1_S43_R1_001		Spacer acquisition effector module presence PmRT-Cas1_DCas2-Array. 0.005% Ara	Cas13b, RT-Cas1 and Array 1 cloned in a single plasmid and expressed in BW25113 E. coli host after 0.005% arabinose induction. Mix of nine independent cultures.	O5.1-2VIb	TCGTCGGCAGCGTCAGATGTGTATAAGAGACAGaccataGCCTACATTTGAGTAGGTATG/TCGTCGGCAGCGTCAGATGTGTATAAGAGACAGtaggatGCCTACATTTGAGTAGGTATG	O6.1-2VIb	GTCTCGTGGGCTCGGAGATGTGTATAAGAGACAGccacaaCCTACTCAAATGTAGGCTTC
pBAD_Pm1_D1D2_A-1DR Rep1	NGS041-22-1_S47_R1_001		Spacer acquisition Cas13b_D1D2 presence PmRT-Cas1-Array-1. 0.005% Ara	Cas13b* (HEPN deficient mutant), RT-Cas1, Cas2 and Array 1 cloned in a single plasmid and expressed in BW25113 E. coli host after 0.005% arabinose induction. Mix of three independent cultures. Replicate 1	O5.1-1VIb	TCGTCGGCAGCGTCAGATGTGTATAAGAGACAGtaggatGCCTACATTTGAGTAGGTATG	O6.1-1VIb	GTCTCGTGGGCTCGGAGATGTGTATAAGAGACAGattatcCCTACTCAAATGTAGGCTTC/GTCTCGTGGGCTCGGAGATGTGTATAAGAGACAGccacaaCCTACTCAAATGTAGGCTTC
pBAD_Pm1_D1D2_A-1DR Rep2	NGS041-22-1_S48_R1_001		Spacer acquisition Cas13b_D1D2 presence PmRT-Cas1-Array-2. 0.005% Ara	Cas13b* (HEPN deficient mutant), RT-Cas1, Cas2 and Array 1 cloned in a single plasmid and expressed in BW25113 E. coli host after 0.005% arabinose induction. Mix of three independent cultures. Replicate 2	O5.1-1VIb	TCGTCGGCAGCGTCAGATGTGTATAAGAGACAGtaggatGCCTACATTTGAGTAGGTATG	O6.1-1VIb	GTCTCGTGGGCTCGGAGATGTGTATAAGAGACAGattatcCCTACTCAAATGTAGGCTTC/GTCTCGTGGGCTCGGAGATGTGTATAAGAGACAGccacaaCCTACTCAAATGTAGGCTTC
pBAD_Pm1_D1D2_A-1DR Rep3	NGS041-22-1_S49_R1_001		Spacer acquisition Cas13b_D1D2 presence PmRT-Cas1-Array-3. 0.005% Ara	Cas13b* (HEPN deficient mutant), RT-Cas1, Cas2 and Array 1 cloned in a single plasmid and expressed in BW25113 E. coli host after 0.005% arabinose induction. Mix of three independent cultures. Replicate 3	O5.1-1VIb	TCGTCGGCAGCGTCAGATGTGTATAAGAGACAGtaggatGCCTACATTTGAGTAGGTATG	O6.1-1VIb	GTCTCGTGGGCTCGGAGATGTGTATAAGAGACAGattatcCCTACTCAAATGTAGGCTTC/GTCTCGTGGGCTCGGAGATGTGTATAAGAGACAGccacaaCCTACTCAAATGTAGGCTTC
pBAD_Pm1_KK_A-1DR Rep1	NGS041-22-1_S78_R1_001		Spacer acquisition Cas13b_KK presence PmRT-Cas1-Array-1. 0.005% Ara	Cas13b# (CRISPR array processivity deficient mutant), RT-Cas1, Cas2 and Array 1 cloned in a single plasmid and expressed in BW25113 E. coli host after 0.005% arabinose induction. Mix of three independent cultures. Replicate 1	O5.1-1VIb	TCGTCGGCAGCGTCAGATGTGTATAAGAGACAGtaggatGCCTACATTTGAGTAGGTATG	O6.1-1VIb	GTCTCGTGGGCTCGGAGATGTGTATAAGAGACAGattatcCCTACTCAAATGTAGGCTTC/GTCTCGTGGGCTCGGAGATGTGTATAAGAGACAGccacaaCCTACTCAAATGTAGGCTTC
pBAD_Pm1_KK_A-1DR Rep2	NGS041-22-1_S79_R1_001		Spacer acquisition Cas13b_KK presence PmRT-Cas1-Array-2. 0.005% Ara	Cas13b# (CRISPR array processivity deficient mutant), RT-Cas1, Cas2 and Array 1 cloned in a single plasmid and expressed in BW25113 E. coli host after 0.005% arabinose induction. Mix of three independent cultures. Replicate 2	O5.1-1VIb	TCGTCGGCAGCGTCAGATGTGTATAAGAGACAGtaggatGCCTACATTTGAGTAGGTATG	O6.1-1VIb	GTCTCGTGGGCTCGGAGATGTGTATAAGAGACAGattatcCCTACTCAAATGTAGGCTTC/GTCTCGTGGGCTCGGAGATGTGTATAAGAGACAGccacaaCCTACTCAAATGTAGGCTTC
pBAD_Pm1_KK_A-1DR Rep3	NGS041-22-1_S80_R1_001		Spacer acquisition Cas13b_KK presence PmRT-Cas1-Array-3. 0.005% Ara	Cas13b# (CRISPR array processivity deficient mutant), RT-Cas1, Cas2 and Array 1 cloned in a single plasmid and expressed in BW25113 E. coli host after 0.005% arabinose induction. Mix of three independent cultures. Replicate 3	O5.1-1VIb	TCGTCGGCAGCGTCAGATGTGTATAAGAGACAGtaggatGCCTACATTTGAGTAGGTATG	O6.1-1VIb	GTCTCGTGGGCTCGGAGATGTGTATAAGAGACAGattatcCCTACTCAAATGTAGGCTTC/GTCTCGTGGGCTCGGAGATGTGTATAAGAGACAGccacaaCCTACTCAAATGTAGGCTTC
